# STEAP4^+^ neutrophils: a promising circulating biomarker for lung metastasis

**DOI:** 10.64898/2025.12.27.696660

**Authors:** Chen Ai, Huijuan Wu, Huihui Yang, Jing Wang, Chang Liu, Melissa S. F. Ng, Ziheng Zhou, Fenghui Zhuang, Qinhang Gao, Lingqian Wang, Changming Shi, Linnan Zhu, Zhaode Bu, Chang Chen, Lai Guan Ng, Zemin Zhang

## Abstract

As the leading contributor to cancer-related mortality, metastasis often evades detection until advanced stages, underscoring the critical need for early predictive biomarkers. Neutrophils are naturally circulating sentinels that have been implicated in pioneering pre-metastatic niche formation in distant organs. Nevertheless, their heterogeneity within evolving metastatic microenvironments remains poorly characterized. Here, through dynamically delineating neutrophil subsets via single-cell transcriptomics, we identified a conserved feature of lung metastasis in breast cancer and other cancer models. Among the core genes, a cell surface marker, STEAP4, was selected and validated to indicate lung metastases at both RNA and protein levels. In both humans and mice, these STEAP4^+^ neutrophils were detectable not only in lung metastatases but also in the circulation. Clinically, the abundance of circulating STEAP4^+^ neutrophils robustly discriminates patients with lung metastasis from those with localized primary tumor. Our findings uncover STEAP4^+^ neutrophils as a promising biomarker and lay the groundwork for a non-invasive, blood-based diagnostic strategy for metastatic disease.
