## Supplemental Table S2 for "STEAP4^+^ neutrophils: a promising circulating biomarker for lung metastasis"

### Sheet: mouse_sample_table
Table S2. Murine samples for scRNA-seq in this study.
Sample	Type	Tissue	Cell Sorting	Tumor	*Time(week)	Notes
w6	MMTV-PyMT	Lung	Cd45+:CD45- = 1:1	Normal	6w
20220908-M5	MMTV-PyMT	Lung	Cd45+:CD45- = 1:1	Normal	6w
20220908-M4	MMTV-PyMT	Lung	Cd45+:CD45- = 1:1	Normal	6w
we5	MMTV-PyMT	Lung	Cd45+:CD45- = 1:1	Metastatic	8w
we4	MMTV-PyMT	Lung	Cd45+:CD45- = 1:1	Metastatic	8w
we3	MMTV-PyMT	Lung	Cd45+	Metastatic	8w
we2	MMTV-PyMT	Lung	Cd45+	Metastatic	8w
we1	MMTV-PyMT	Lung	Cd45+	Metastatic	8w
20220908-M2	MMTV-PyMT	Lung	Cd45+:CD45- = 1:1	Metastatic	8w
w3	MMTV-PyMT	Lung	Cd45+:CD45- = 1:1	Metastatic	12w
w2	MMTV-PyMT	Lung	Cd45+:CD45- = 1:1	Metastatic	12w
w1	MMTV-PyMT	Lung	Cd45+:CD45- = 1:1	Metastatic	12w
W15	MMTV-PyMT	Lung	Cd45+:CD45- = 1:1	Metastatic	16w
20221124-M7	MMTV-PyMT	Lung	Cd45+:CD45- = 1:1	Metastatic	16w
20221017-M6	MMTV-PyMT	Lung	Cd45+:CD45- = 1:1	Metastatic	16w
W11	KP	Lung	Cd45+:CD45- = 1:1	Normal	0w
W10	KP	Lung	Cd45+:CD45- = 1:1	Normal	0w
w5	KP	Lung	Cd45+:CD45- = 1:1	Normal	0w
20220401_WT	KP	Lung	Cd45+:CD45- = 1:1	Normal	0w
w7	KP	Lung	Cd45+:CD45- = 1:1	Primary	4w
20220415_KP56	KP	Lung	Cd45+:CD45- = 1:1	Primary	4w
20220415_KP31	KP	Lung	Cd45+:CD45- = 1:1	Primary	4w
W14	KP	Lung	Cd45+:CD45- = 1:1	Primary	8w
W13	KP	Lung	Cd45+:CD45- = 1:1	Primary	8w
20220521-KP59-5	KP	Lung	Cd45+:CD45- = 1:1	Primary	8w
Lib009_W2	KP	Lung	Cd45+:CD45- = 1:1	Primary	12w
Lib009_W1	KP	Lung	Cd45+:CD45- = 1:1	Primary	12w
20220401_KP	KP	Lung	Cd45+:CD45- = 1:1	Primary	12w
20220908-M3	MMTV-PyMT	Lung	Cd45+:CD45- = 1:1	Metastatic	12w
20220908-M1	MMTV	Breast	Cd45+:CD45- = 1:1	Primary	12w	same mouse with sample "20220908-M3"
Lib009_W16	MMTV	Breast	Cd45+:CD45- = 1:1	Primary	16w	same mouse with sample "W15"
20220401-w1-5-G1	B16-F10	Lung	Cd45+:CD45- = 1:1	Normal	0w
20220401-w2-5-G2	B16-F10	Lung	Cd45+:CD45- = 1:1	Metastatic	4w
20220516-W3-5	B16-F10	Lung	Cd45+:CD45- = 1:1	Metastatic	1w
20220521-WHJ2-5	B16-F10	Lung	Cd45+:CD45- = 1:1	Metastatic	4w
*Note: For MMTV-PyMT mice, the week number represents the age of the mice. For KP mice, the week number indicates the time after delivering the virus.
