## Supplemental Table S3 for "STEAP4^+^ neutrophils: a promising circulating biomarker for lung metastasis"

### Sheet: Sheet1
Supplementary Table 3, T cell activation signatures.
Gene	Gene signature
BTLA	Checkpoint molecules
CD274	Checkpoint molecules
CTLA4	Checkpoint molecules
HAVCR2	Checkpoint molecules
LAG3	Checkpoint molecules
PDCD1	Checkpoint molecules
PDCD1LG2	Checkpoint molecules
TIGIT	Checkpoint molecules
VSIR	Checkpoint molecules
CD40LG	Co-stimulatory ligands
CD70	Co-stimulatory ligands
CD80	Co-stimulatory ligands
CD83	Co-stimulatory ligands
CD86	Co-stimulatory ligands
ICOSLG	Co-stimulatory ligands
TNFSF4	Co-stimulatory ligands
TNFSF9	Co-stimulatory ligands
CD27	Co-stimulatory receptors
CD28	Co-stimulatory receptors
CD40	Co-stimulatory receptors
ICOS	Co-stimulatory receptors
TNFRSF4	Co-stimulatory receptors
TNFRSF9	Co-stimulatory receptors
CCL3	CD8 Effector cell traffic
CCL4	CD8 Effector cell traffic
CCL5	CD8 Effector cell traffic
CX3CL1	CD8 Effector cell traffic
CX3CR1	CD8 Effector cell traffic
CXCL10	CD8 Effector cell traffic
CXCL11	CD8 Effector cell traffic
CXCL9	CD8 Effector cell traffic
CXCR3	CD8 Effector cell traffic
CD8A	CD8 Effector cells
CD8B	CD8 Effector cells
EOMES	CD8 Effector cells
FASLG	CD8 Effector cells
GNLY	CD8 Effector cells
GZMA	CD8 Effector cells
GZMB	CD8 Effector cells
GZMK	CD8 Effector cells
IFNG	CD8 Effector cells
PRF1	CD8 Effector cells
TBX21	CD8 Effector cells
ZAP70	CD8 Effector cells
CD4	Th1 signature
CD40LG	Th1 signature
IFNG	Th1 signature
IL12RB2	Th1 signature
IL2	Th1 signature
IL21	Th1 signature
STAT4	Th1 signature
TBX21	Th1 signature
CD4	Th2 signature
CCR4	Th2 signature
IL10	Th2 signature
IL13	Th2 signature
IL4	Th2 signature
IL5	Th2 signature
CD244	Exhausted CD8
EOMES	Exhausted CD8
LAG3	Exhausted CD8
PTGER4	Exhausted CD8
