## Supplemental Table S4 for "STEAP4^+^ neutrophils: a promising circulating biomarker for lung metastasis"

### Sheet: N4.Steap4 signature
Table S5. Gene signatures for neutrophils used in this study.
I.MN4 gene signature from top marker genes (this study)
No.	mouse	human
1	Wfdc17	NA
2	Cstdc5	NA
3	Cstdc6	NA
4	Tspo	TSPO
5	Stfa2	NA
6	Wfdc21	NA
7	Stfa2l1	NA
8	Cstdc4	NA
9	Ifitm1	NA
10	Lrg1	LRG1
11	Vim	VIM
12	1600014C10Rik	C19orf12
13	Steap4	STEAP4
14	Glrx	GLRX
15	Stfa3	NA
16	Mif	MIF
17	Tagln2	TAGLN2
18	Igfbp6	IGFBP6
19	R3hdm4	R3HDM4
20	Csta3	NA
21	Tpi1	TPI1
22	Upp1	UPP1
23	Kit	KIT
24	Fabp5	FABP5
25	Galnt6	GALNT6
26	Plscr1	PLSCR1
27	Fam162a	FAM162A
28	Smpdl3a	SMPDL3A
29	Npl	NPL
30	Ltb4r1	LTB4R
31	Pgk1	PGK1
32	Atxn10	ATXN10
33	F10	F10
34	Cbr3	CBR3
35	Rufy4	RUFY4
36	Ankrd37	ANKRD37
37	Gm3839	NA
38	Tarm1	TARM1
39	Cmc2	CMC2
40	Slc2a1	SLC2A1
41	Egln3	EGLN3
42	Prok2	PROK2
43	P4ha1	P4HA1
44	Rnd1	RND1
45	Tmem268	TMEM268
46	Mcam	MCAM
47	Cxcr1	CXCR1
48	Gyg	GYG1
49	Rnasel	RNASEL
50	Hebp1	HEBP1
51	Id1	ID1
52	Cpne8	CPNE8
53	Asb7	ASB7
54	Sema6b	SEMA6B
55	Gm10248	NA
56	Pfkl	PFKL
57	Ambp	AMBP
58	Dgat2	DGAT2
59	Ddit4	DDIT4
60	Azin1	AZIN1
61	Sorbs1	SORBS1
62	Cnnm2	CNNM2
63	0610040J01Rik	C4orf19
64	Atp11a	ATP11A
65	Clcc1	CLCC1
