## Supplemental Table S5 for "STEAP4^+^ neutrophils: a promising circulating biomarker for lung metastasis"

### Sheet: Sheet1
Supplementary Table S6. Clinical characteristics of human subjects providing fresh blood samples for flow cytometry analysis.
Donor	Cancer type	TNM stage	STEAP4 % in Blood Neu	ER/PR/HER2 status	Distant metastatic organ	Group
R24919	Healthy	-	1.46		-	Healthy
R22649	Healthy	-	0.81		-	Healthy
KHB25002	Healthy	-	0.64		-	Healthy
R251080	Healthy	-	0.12		-	Healthy
R251094	Healthy	-	0.22		-	Healthy
R251102	Healthy	-	0.79		-	Healthy
R22627	Healthy	-	1.7		-	Healthy
R22655	Healthy	-	1.01		-	Healthy
R251017	Healthy	-	0.24		-	Healthy
ZS	LC	T2N0M0	1.13		-	Primary
ZJX	LC	T1N0M0	0.7		-	Primary
MXL	LC	T1N0M0	0.6		-	Primary
ZXW	LC	T1N0M0	0.25		-	Primary
WZY	LC	T2N0M0	0.35		-	Primary
DKK	LC	T1N0M0	0.29		-	Primary
WXP	LC	T2N0M0	0.51		-	Primary
ZJM	LC	T1N0M0	0.46		-	Primary
ZJX	LC	T1N0M0	0.45		-	Primary
LK	LC	T1N0M0	0.33		-	Primary
WWT	LC	T1N0M0	0.68		-	Primary
WGL	LC	T2N0M0	0.85		-	Primary
LXJ	LC	T2N0M0	2.02		-	Primary
LYX	LC	T2N0M0	1.59		-	Primary
LHE	BRCA	T3N2M1	59.7	ER-PR-HER2+	lung	Metastatic
CYL	BRCA	T3N2M1	46.4	ER-PR-HER2-	lung, bone, liver	Metastatic
YXJ	BRCA	T3N2M1	39.7	ER+PR+HER2+	lung, liver	Metastatic
GFY	BRCA	T3N2M1	33.7	ER-PR-HER2+	lung, liver, brain	Metastatic
JXL	BRCA	T2N0M1	46.5	ER+PR+HER2+	lung,liver	Metastatic
ZXM	BRCA	T3N1M1	64	ER+PR+HER2+	lung,liver	Metastatic
BLJ	BRCA	T4N2M1	9.33	ER-PR+HER2+	lung,pleural	Metastatic
A076451	BRCA	T1N0M0	1.83	ER+PR+HER2+	-	Primary
B127917	BRCA	T1N0M0	2.84	ER+PR+HER2+	-	Primary
V0196853	BRCA	T2N0M0	1.06	ER-PR-HER2-	-	Primary
V0911490	BRCA	T2N0M0	1.11	ER+PR+HER2-	-	Primary
K1116750	BRCA	T1N0M0	2.26	ER+PR+HER2-	-	Primary
GSZ	BRCA	T1N0M0	1.76	ER+PR+HER2+	-	Primary
LFR	BRCA	T1N0M0	0.43	ER-PR-HER2+	-	Primary
LLY	BRCA	T1N0M0	1	ER+PR-HER2+	-	Primary
WSL	BRCA	T1N0M0	0.8	ER+PR+HER2+	-	Primary
