## Supplemental Table S6 for "STEAP4^+^ neutrophils: a promising circulating biomarker for lung metastasis"

	MN-E	MN-L	N1	N2	N3	N4	N5	N6	N7	N8	N9
1	Ly6g	Wfdc17	Camp	S100a9	Il1b	Isg15	Cmss1	Nme2	Ccl3	Atrnl1	mt-Atp8
2	Mmp8	Cstdc5	Ngp	S100a8	Fau	Rtp4	Grik3	Tmsb10	Bcl2a1b	Gphn	mt-Nd4l
3	Ifitm6	Cstdc6	Ltf	Retnlg	Junb	Rsad2	Jchain	Lgals1	Cd274	Cmss1	mt-Cytb
4	Cd177	Tspo	Cd177	Wfdc21	Malat1	Slfn5	H2-Q10	Rps20	Bcl2a1a	Arhgap26	mt-Co2
5	Lgals3	Stfa2	Ly6c2	Glrx	Dusp1	Oasl1	Gm34084	Crip1	Tnf	Diaph2	mt-Nd2
6	Ngp	Wfdc21	Serpinb1a	Ccl6	Lst1	Ifit3b	Igkv10-96	H2-Ab1	Bcl2a1d	Atxn1	mt-Nd1
7	Mgst1	Stfa2l1	Capg	R3hdm4	Btg1	Usp18	Igkv1-110	S100a10	Icam1	Pip5k1b	mt-Nd5
8	Ly6c2	Cstdc4	Cybb	Wfdc17	Zfp36	Ifit1	Igkv3-4	Rps28	Ifi47	Cask	mt-Co3
9	Prok2	Ifitm1	Anxa3	Atxn10	B2m	Irf7	Igkc	H2-Aa	Ccl4	Prkcb	mt-Nd4
10	Atxn10	Lrg1	Adpgk	Fpr1	Fos	Cmpk2	Igkv1-117	Rpl3	Nfkbia	Trps1	mt-Atp6
11	Ceacam10	Vim	Padi4	Tkt	Rps27	Oas3	Igkv3-2	Rpl32	Clec4n	Camk1d	mt-Co1
12	Adpgk	1600014C10Rik	Syne1	Pnkp	Cst3	Ifi204	Ighv8-8	Cd74	Gadd45b	Gm26535	mt-Nd6
13	Lcn2	Steap4	Aprt	Cmc2	Ptprc	Oasl2	Igkv6-15	Rpl10a	Csf1	Gab2	Sftpc
14	Wfdc21	Glrx	4930438A08Rik	Asb7	Btg2	Ifi27l2a	Iglv1	Rpl36al	Ccrl2	Cmip	mt-Atp8
15	S100a6	Stfa3	Acvrl1	Fabp5	Ccrl2	Slfn4	Igkv6-25	Rps8	Tgif1	Pde7b	mt-Nd4l
16	Retnlg	Mif	Sept5	Acta2	Fgl2	Slfn8	Igkv14-100	Nme1	Acod1	Cers6	mt-Cytb
17	S100a8	Tagln2	Sept1	S100a9	Ppp1r15a	Zbp1	Igkv14-111	Rpl14	Cxcl2	Mbd5	mt-Co2
18	S100a9	Igfbp6	Ly75	S100a8	Gm2a	Ddx60	Igkv3-12	Rps5	Sod2	Slco3a1	mt-Nd2
19	Flot2	R3hdm4	Golim4	Retnlg	Msn	Igtp	Igkv8-27	Rpl36a	Ier3	Oprm1	mt-Nd1
20	Tkt	Tpi1	Cd55	Wfdc21	Txnip	Stat1	Igkv8-28	Rpsa	Cd69	Ipcef1	mt-Nd5
21	Zdhhc3	Upp1	Orm1	Glrx	Gngt2	Gm13822	Igkv3-3	Selenow	Tnfaip3	Elmo1	mt-Co3
22	Lipg	Kit	F730016J06Rik	Ccl6	Nfkbia	Gbp7	Igkv12-44	Rpl35	Fth1	Nr6a1	mt-Nd4
23	Ube2l6	Fabp5	Slc17a9	R3hdm4	Rpl18a	Isg20	Igkv5-48	Rps18	Hcar2	Cnnm2	mt-Atp6
24	Mov10	Galnt6	C1qtnf12	Wfdc17	Clec4n	Rnf213	Igkv4-57	Hspe1	Marcksl1	Lyst	mt-Co1
25	Aldh2	Plscr1	Ly6g5b	Atxn10	Sftpc	Ifitm3	Gphn	Rpl36	Traf1	Mctp2	mt-Nd6
26	Lyz2	Fam162a	Lrmp	Fpr1	Nr4a1	Gbp2	Gm19951	Ppia	Il1rn	Chst11	Sftpc
27	Ggt1	Smpdl3a	Rab3d	Tkt	Pmaip1	Slfn1	Ighv1-22	Rpl13	Egr1	Slc15a2	mt-Atp8
28	Gyg	Npl	Ifitm6	Pnkp	Jund	Epsti1	Igkv4-50	Prdx1	Olr1	Arhgap15	mt-Nd4l
29	G6pdx	Ltb4r1	Itgb2l	Cmc2	Marcksl1	H2-Q10	Cdk8	Eef1a1	Pim1	Lncpint	mt-Cytb
30	Ckap4	Pgk1	Fmo5	Asb7	Marcks	Ly6e	Igkv3-5	Ms4a6c	Ppp1r15a	Picalm	mt-Co2
31	Asnsd1	Atxn10	Nfu1	Fabp5	Tnfaip2	Oas1a	Camk1d	Rps19	Bhlhe40	Xylt1	mt-Nd2
32	Anxa1	Cbr3	Chil3	Acta2	Hist1h2bc	Irf9	Acod1	Rpl22	Fcgr2b	Mctp1	mt-Nd1
33	Mapk13	Rufy4	Hsd11b1	S100a9	Ninj1	Oas2	Igkv6-17	Rps4x	Srgn	Dock8	mt-Nd5
34	9830107B12Rik	Ankrd37	Ckap4	S100a8	Fyb	Sp100	Gm15494	Ear2	H2-K1	Antxr2	mt-Co3
35	R3hdm4	Gm3839	Sytl1	Retnlg	Ptgs2	Ddx58	Ighv1-59	Rps11	Il1b	Ptprc	mt-Nd4
36	Rab3d	Tarm1	Ceacam1	Wfdc21	Pim1	Samd9l	Igkv5-43	Npm1	Cstb	Pag1	mt-Atp6
37	Prdx5	Cmc2	Lta4h	Glrx	Clec4e	Trafd1	Igkv9-124	Ptma	Tgm2	Abca13	mt-Co1
38	Pnkp	Slc2a1	Tmem256	Ccl6	Atf3	Slfn2	Ighg1	Rpl12	Nfkbid	Arhgap24	mt-Nd6
39	Msra	Prok2	1700047M11Rik	R3hdm4	Gm20400	Psmb8	Il31ra	Rpl28	Cdkn1a	Ankrd44	Sftpc
40	Gclm	Rnd1	AA467197	Wfdc17	Tsc22d3	Parp14	Heph	Rpl19	Atf3	Ttc7	mt-Atp8
41	Tmem40	Tmem268	Ceacam10	Atxn10	Pfdn5	Smchd1	Sirpb1b	Rplp1	Arid5b	Dock2	mt-Nd4l
42	Mmp25	Mcam	Slc31a2	Fpr1	Klf6	Slpi	Ighv1-82	Rps24	Zfp36	Dach1	mt-Cytb
43	Anxa11	Gyg	Mmp25	Tkt	Egr1	Trim30a	Igkv12-46	Ear1	Basp1	Snx29	mt-Co2
44	Actn1	Rnasel	Aldh2	Pnkp	Ier5	Samhd1	Mir142hg	Atp5g2	B2m	Zswim6	mt-Nd2
45	Arhgdib	Hebp1	Lbp	Cmc2	Rpl23	Pbx1	Slpi	Ndufb5	Ninj1	Kiz	mt-Nd1
46	Rflnb	Id1	Pabpc1l	Asb7	Ltb	AW011738	Pbx1	Rplp0	Igtp	Sorl1	mt-Nd5
47	Prr13	Asb7	Emp3	Fabp5	Ier2	1600014C10Rik	Ighg2c	Rexo2	Nr4a1	Pam	mt-Co3
48	Alox5ap	Sema6b	Tmem40	Acta2	Rpl39	H2-K1	Peak1	Krtcap2	Jun	Zfp407	mt-Nd4
49	Grn	Dgat2	Flot2	S100a9	Neat1	Psme2	Il1r2	Sh3bgrl	Scimp	Usp32	mt-Atp6
50	Esd	Azin1	Ethe1	S100a8	Cdk2ap2	H2-T23	Dynlt1b	Rack1	Ctsz	Fbxl5	mt-Co1
