## Supplemental Table S7 for "STEAP4^+^ neutrophils: a promising circulating biomarker for lung metastasis"

### Sheet: human studies
Supplementary Table S6. Published data used in this paper.
Human studies
Bulk RNA-seq data of tumor patients
Cohort	Reference	type	Data type	Data source	Data type2	Data source2
TCGA	An Integrated TCGA Pan-Cancer Clinical Data Resource to Drive High-Quality Survival Outcome Analytics	primary tumor patients	Kallisto + TxImport: tcga.Kallisto.TPM.txt.gz.	https://stanfordmedicine.app.box.com/s/lu703xuaulfz02vgd2lunxnvt4mfvo3q	clinical information	https://xenabrowser.net/datapages/?cohort=TCGA%20Pan-Cancer%20(PANCAN)&removeHub=https%3A%2F%2Fxena.treehouse.gi.ucsc.edu%3A443
METAPRISM	Integrative Pan-Cancer Genomic and Transcriptomic Analyses of Refractory Metastatic Cancer	patiants with metastatic cancer	Kallisto + TxImport	https://cbioportal.gustaveroussy.fr/study/summary?id=metaprism_2023	clinical information	Table S1 of the reference
Mouse studies
Type	Reference	Contributors	cancer	Source	tissue used	cell type	sequencing
LungMet_4T1_Ren	Immunosuppressive reprogramming of neutrophils by lung mesenchymal cells promotes breast cancer metastasis	Gong et al.,	breast cancer	GSE217143	lung, blood	neutrophils	scRNA-seq
LungMet_AT3_Ren	Immunosuppressive reprogramming of neutrophils by lung mesenchymal cells promotes breast cancer metastasis	Gong et al.,	breast cancer	GSE217595	lung, blood	neutrophils	scRNA-seq
LungMet_M39M_Kaplan	Genetically engineered myeloid cells rebalance the core immune suppression program in metastasis	Kaczanowska et al.,	rhabdomyosarcoma	GSE168297	lung	We downloaded the scRNA-seq data for all cell types and select neutrophils based on the annotation of cell clusters	scRNA-seq
Breast cancer lung metastasis	Understanding and reversing mammary tumor-driven reprogramming of myelopoiesis to reduce metastatic spread	Garner et al., 2025	breast cancer	GSE264088	lung, blood	neutrophils	bulk RNA-seq

### Sheet: mouse studies
Type	Reference	cancer	Source	tissue	cell type
Lung_4T1_Ren	Gong et al., Science Immunology, 2023	breast cancer	GSE217143	lung, blood	neutrophils
Lung_AT3_Ren	Gong et al., Science Immunology, 2023	breast cancer	GSE217595	lung, blood	neutrophils
Lung_M39M_Kaplan	Kaczanowska et al., Cell, 2021	Rhabdomyosarcoma	GSE168297	Lung	all CD45+
